# First evidence of *in vitro* cytotoxic effects of marine microlitter on *Merluccius merluccius* and *Mullus barbatus*, two Mediterranean commercial fish species

**DOI:** 10.1101/2021.11.10.468019

**Authors:** A Miccoli, E Mancini, PR Saraceni, G Della Ventura, G Scapigliati, S Picchietti

**Affiliations:** Department for Innovation in Biological, Agro-food and Forest Systems, University of Tuscia, Viterbo, 01100, Italy; Italian Fishery Research and Studies Center, Rome, 00184, Italy; Department of Science, Roma 3 University, Rome, 00146, Italy; INFN Laboratori Nazionali di Frascati, Via E. Fermi 54, Frascati, 00044, Italy

**Keywords:** Marine microlitter, Bioindicators, Cytotoxicity, *In vitro* approaches, Primary cell cultures, Biological agents

## Abstract

Marine litter is composed mainly of plastics and is recognized as a serious threats to marine ecosystems. Ecotoxicological approaches have started elucidating the potential severity of microplastics (MPs) in controlled laboratory studies with pristine materials but no information exist on marine environmental microlitter as a whole. Here, we characterized the litter in the coastal Northern Tyrrhenian sea and in the stomach of two fish species of socio-economic importance, and exposed primary cell cultures of mucosal and lymphoid organs to marine microlitter for evaluating possible cytotoxic effects. An average of 0.30 ± 0.02 microlitter items m^-3^ was found in water samples. μFT-IR analysis revealed that plastic particles, namely HDPE, polyamide and polypropylene were present in 100% and 83.3% of *Merluccius merluccius* and *Mullus barbatus* analyzed, which overall ingested 14.67 ± 4.10 and 5.50 ± 1.97 items/individual, respectively. Moreover, microlitter was confirmed as a vector of microorganisms. Lastly, the apical end-point of viability was found to be significantly reduced in splenic cells exposed *in vitro* to two microlitter conditions. Considering the role of the spleen in the mounting of adaptive immune responses, our results warrant more in-depth investigations for clarifying the actual susceptibility of these two species to anthropogenic microlitter.

**Highlights:**

- 0.30 ± 0.02 microlitter items m^-3^ were found at the surface of coastal Northern Tyrrhenian sea
- 14.67 ± 4.10 and 5.50 ± 1.97 items/individual were retrieved from the stomach of hakes and mullets
- The ingested microlitter contained plastic items
- Microlitter was validated as a carrier of bacteria, fungi and flagellates
- Splenic cells exposed to two microlitter conditions for 72 hours suffered cytotoxicity
