## Supplemental Table 1 for "First evidence of *in vitro* cytotoxic effects of marine microlitter on *Merluccius merluccius* and *Mullus barbatus*, two Mediterranean commercial fish species"

### Sheet: Water_Abundance_Density_Color
		Abundance						Density (items/m3)
		SUPR1	SUPR2	SUPR3	SUPR4			SUPR1	SUPR2	SUPR3	SUPR4
Filaments	White	24	12	2	9	Filaments	White	0.0624772	0.0312386	0.00520644	0.023429
	Red						Red	0	0	0	0
	Yellow	1					Yellow	0.00260322	0	0	0
	Black	7	13	3	22		Black	0.0182225	0.0338418	0.00780965	0.0572708
	Green						Green	0	0	0	0
	Blue	1	8	4	15		Blue	0.00260322	0.0208257	0.0104129	0.0390483
	Other	2					Other	0.00520644	0	0	0
Tot. Filaments		35	33	9	46	Tot. Filaments		0.0911126	0.0859062	0.023429	0.119748
Fragments	White	6	12	18	6	Fragments	White	0.0156193	0.0312386	0.0468579	0.0156193
	Red		2	6	1		Red	0	0.00520644	0.0156193	0.00260322
	Yellow	1	2				Yellow	0.00260322	0.00520644	0	0
	Black	2	2				Black	0.00520644	0.00520644	0	0
	Green		2	24			Green	0	0.00520644	0.0624772	0
	Blue	6	8	12	4		Blue	0.0156193	0.0208257	0.0312386	0.0104129
	Other			6	5		Other	0	0	0.0156193	0.0130161
Tot. fragments		15	28	66	16	Tot. fragments		0.0390483	0.0728901	0.171812	0.0416515
Films	White	17	2	2	14	Films	White	0.0442547	0.00520644	0.00520644	0.036445
	Red	2		2			Red	0.00520644	0	0.00520644	0
	Yellow			3	1		Yellow	0	0	0.00780965	0.00260322
	Black				1		Black	0	0	0	0.00260322
	Green	9	3	14	6		Green	0.023429	0.00780965	0.036445	0.0156193
	Blue	27	23	26	49		Blue	0.0702869	0.059874	0.0676837	0.127558
	Other	6		2			Other	0.0156193	0	0.00520644	0
Tot. Films		61	28	49	71	Tot. Films		0.158796	0.0728901	0.127558	0.184828
Total litter/station		111	89	124	133
% filaments		31.5315	37.0787	7.25806	34.5865
% fragment		13.5135	31.4607	53.2258	12.0301
% films		54.955	31.4607	39.5161	53.3835
Total litter		457
% filaments		26.9147
% fragment		27.3523
% films		45.733
